# Targeting calpastatin pharmacologically restores synaptic proteolysis and preserves motor neurons survival and function in C9orf72 ALS

**DOI:** 10.64898/2025.12.08.692907

**Authors:** Léa Lescouzères, Zoé Butti, Mathilde Chaineau, Daniel Young, Zhipeng You, Michael Nicouleau, Carol X-Q Chen, Ghazal Haghi, Nathalia Aprahamian, Charlotte Zaouter, Antoine Dufour, Thomas M. Durcan, Shunmoogum A. Patten

## Abstract

A hexanucleotide repeat expansion (GGGGCC) in the *C9orf72* gene is the most prevalent genetic cause of ALS, with early neuromuscular junction (NMJ) dysfunction being a key pathological feature. Current therapies provide only limited symptomatic relief, underscoring the need for targeted, mechanism-based interventions.

Using a C9orf72 ALS zebrafish model (C9-miR) and patient-derived induced pluripotent stem cell (iPSC) motor neurons, we identified significant downregulation of calpastatin, the endogenous inhibitor of calpains, a calcium-dependent protease family implicated in neurodegeneration.

We demonstrate that restoring calpastatin activity with a cell-permeable calpastatin-derived peptide or the small molecule, calpeptin, ameliorates locomotor deficits and NMJ dysfunction in the C9-miR zebrafish model. These interventions enhance synaptic vesicle turnover and quantal release at the NMJ while improving motor neuron excitability and synaptic integrity in iPSC-derived motor neurons.

N-terminomic/TAILS mass spectrometry revealed direct calpain-mediated cleavage of synaptic proteins in motor neurons derived from C9orf72 patients. Proteolysis of novel ALS-relevant synaptic and axonal proteins is prevented by calpeptin and calpastatin peptide treatments.

Our findings establish the calpastatin as a pivotal regulator of synaptic function in C9orf72-associated ALS and identify it as a promising therapeutic target, offering a novel strategy to restore synaptic transmission and potentially halt disease progression.
