## Supplementary material for "Targeting calpastatin pharmacologically restores synaptic proteolysis and preserves motor neurons survival and function in C9orf72 ALS": Supp Table 1

### Sheet: Supp Table 1
Supp Table1-List of Calpastatin dependent cleavage events identified in C9orf72 MNs
Uniprot ID	Input Sequence	Protein name	Gene name	P1' Position	Full protein length (aa)	Type of N-termini	Cleaving proteases	N-terminal Features (Start to P1)
A0A087WVF5	AGPAPPAADELPGPAAR	G protein signaling modulator 1	GPSM1
Q16555	SLSGAQIDDNIPR	Dihydropyrimidinase-related protein 2	DPYSL2	540	572			MOD_RES (Phosphotyrosine; by FYN.);MOD_RES (N6-succinyllysine (By similarity).);MOD_RES (Phosphotyrosine (By similarity).);MOD_RES (Phosphoserine (By similarity).);MOD_RES (S-nitrosocysteine (By similarity).);MOD_RES (Phosphothreonine.);MOD_RES (Phosphothreonine; by GSK3-beta.);MOD_RES (Phosphoserine.);MOD_RES (Phosphoserine; by DYRK2.);MUTAGEN (D->N: Inhibits axon outgrowth formation in hippocam…
Q96HY3	KMKDTDSEEEIR	EF-hand calcium-binding domain-containing protein 11	CALM1
A6NDU8	AAAVSSVVR	RAB7A-interacting MON1-CCZ1 complex subunit 1	RIMOC1	2	294	Methione removal		INIT_MET (Removed.);INIT_MET (Removed. {ECO:0000244|PubMed:22814378}.)
A6NHR9	AAADGGGPGGASVGTEEDGGGVGHR	Structural maintenance of chromosomes flexible hinge domain-containing protein 1	SMCHD1	2	2005	Methione removal		INIT_MET (Removed.);INIT_MET (Removed. {ECO:0000244|PubMed:19413330, ECO:0000269|Ref.6}.)
A6NKD9	AKPAATAAAASEELSQVPDEELLR	Coiled-coil domain-containing protein 85C	CCDC85C	2	419	Methione removal		INIT_MET (Removed.);INIT_MET (Removed. {ECO:0000244|PubMed:22814378}.)
A8MYP8	GPGQDPRAPGHPNAELPPGR	Ciliary microtubule associated protein 1B	CIMAP1B
P02769	DTHKSEIAHR	Albumin	ALB
I3L2B0	VIKTDELPAAAPADSAR	Clustered mitochondria protein homolog	CLUH
O00151	TTQQIDLQGPGPWGFR	PDZ and LIM domain protein 1	PDLIM1	2	329	Methione removal		INIT_MET (Removed.);INIT_MET (Removed. {ECO:0000244|PubMed:19413330, ECO:0000244|PubMed:22814378, ECO:0000269|PubMed:12665801, ECO:0000269|Ref.8}.)
O00231	AAAAVVEFQR	26S proteasome non-ATPase regulatory subunit 11	PSMD11	2	422	Methione removal		INIT_MET (Removed.);INIT_MET (Removed. {ECO:0000244|PubMed:19413330, ECO:0000244|PubMed:22223895, ECO:0000244|PubMed:22814378, ECO:0000269|PubMed:12665801, ECO:0000269|Ref.8}.)
O15240	NSEPQDEGELFQGVDPR	Neurosecretory protein VGF	VGF	64	615	Signal peptide		SIGNAL (Potential.);SIGNAL ({ECO:0000255}.)
O15240	NSEPQDEGELFQGVDPR	Neurosecretory protein VGF	VGF	64	615	Signal peptide		SIGNAL (Potential.);SIGNAL ({ECO:0000255}.)
O15240	VGEEDEEAAEAEAEAEEAER	Neurosecretory protein VGF	VGF	378	615	endoproteolytic		PEPTIDE (Neuroendocrine regulatory peptide-1.);PEPTIDE (Neuroendocrine regulatory peptide-2.);MOD_RES (Pyrrolidone carboxylic acid.);SIGNAL (Potential.);SIGNAL ({ECO:0000255}.);MOD_RES (Pyrrolidone carboxylic acid. {ECO:0000269|PubMed:19194657}.)
O15240	NAPPEPVPPPR	Neurosecretory protein VGF	VGF	485	615	endoproteolytic		PEPTIDE (Neuroendocrine regulatory peptide-1.);PEPTIDE (Neuroendocrine regulatory peptide-2.);MOD_RES (Pyrrolidone carboxylic acid.);COMPBIAS (Asp/Glu-rich (acidic).);SIGNAL (Potential.);SIGNAL ({ECO:0000255}.);MOD_RES (Pyrrolidone carboxylic acid. {ECO:0000269|PubMed:19194657}.);MOD_RES (Phosphoserine; by FAM20C. {ECO:0000269|PubMed:26091039}.);MOD_RES (Phosphothreonine; by FAM20C. {ECO:0000269|…
O15240	QQETAAAETETR	Neurosecretory protein VGF	VGF	177	615	Signal peptide		SIGNAL (Potential.);SIGNAL ({ECO:0000255}.)
O15240	SPQPPPPAPAPAR	Neurosecretory protein VGF	VGF	505	615	endoproteolytic		PEPTIDE (Neuroendocrine regulatory peptide-1.);PEPTIDE (Neuroendocrine regulatory peptide-2.);MOD_RES (Pyrrolidone carboxylic acid.);COMPBIAS (Asp/Glu-rich (acidic).);SIGNAL (Potential.);SIGNAL ({ECO:0000255}.);MOD_RES (Pyrrolidone carboxylic acid. {ECO:0000269|PubMed:19194657}.);MOD_RES (Phosphoserine; by FAM20C. {ECO:0000269|PubMed:26091039}.);MOD_RES (Phosphothreonine; by FAM20C. {ECO:0000269|…
O15240	GLQEAAEER	Neurosecretory protein VGF	VGF	350	615	endoproteolytic		PEPTIDE (Neuroendocrine regulatory peptide-1.);PEPTIDE (Neuroendocrine regulatory peptide-2.);MOD_RES (Pyrrolidone carboxylic acid.);SIGNAL (Potential.);SIGNAL ({ECO:0000255}.);MOD_RES (Pyrrolidone carboxylic acid. {ECO:0000269|PubMed:19194657}.)
O15240	AQEEAEAEER	Neurosecretory protein VGF	VGF	586	615	endoproteolytic		PEPTIDE (Neuroendocrine regulatory peptide-1.);PEPTIDE (Neuroendocrine regulatory peptide-2.);PEPTIDE (Antimicrobial peptide VGF[554-577].);MOD_RES (Pyrrolidone carboxylic acid.);MOD_RES (Proline amide.);COMPBIAS (Asp/Glu-rich (acidic).);SIGNAL (Potential.);SIGNAL ({ECO:0000255}.);PEPTIDE (VGF-derived peptide TLQP-21.);MOD_RES (Pyrrolidone carboxylic acid. {ECO:0000269|PubMed:19194657}.);MOD_RES …
O43396	VGVKPVGSDPDFQPELSGAGSR	Thioredoxin-like protein 1	TXNL1	2	289	Methione removal		INIT_MET (Removed.);INIT_MET (Removed. {ECO:0000269|PubMed:12665801}.)
O43592	MDEQALLGLNPNADSDFR	Exportin-T	XPOT	1	962
O43602	MELDFGHFDER	Neuronal migration protein doublecortin	DCX	1	365
O43602	MELDFGHFDER	Neuronal migration protein doublecortin	DCX	1	365
O60502	VQKESQATLEER	Protein O-GlcNAcase	OGA	2	916
O60826	VTWAAQEQELESLR	Coiled-coil domain-containing protein 22	CCDC22	325	627			REGION (Sufficient for interaction with COMMD1. {ECO:0000269|PubMed:25355947}.)
O75182	AHAGGGSGGSGAGGPAGR	Paired amphipathic helix protein Sin3b	SIN3B	2	1162
O75381	ASSEQAEQPSQPSSTPGSENVLPR	Peroxisomal membrane protein PEX14	PEX14	2	377	Methione removal		INIT_MET (Removed.);INIT_MET (Removed. {ECO:0000244|PubMed:19413330, ECO:0000244|PubMed:22814378, ECO:0000244|PubMed:25944712, ECO:0000269|Ref.8}.)
O75439	STQAATQVVLNVPETR	Mitochondrial-processing peptidase subunit beta	PMPCB	44	489
O75534	SFDPNLLHNNGHNGYPNGTSAALR	Cold shock domain-containing protein E1	CSDE1	2	798
O75874	SKKISGGSVVEMQGDEMTR	Isocitrate dehydrogenase [NADP] cytoplasmic	IDH1	2	414	Methione removal		INIT_MET (Removed.);INIT_MET (Removed. {ECO:0000244|PubMed:22814378}.)
O75874	SKKISGGSVVEMQGDEMTR	Isocitrate dehydrogenase [NADP] cytoplasmic	IDH1	2	414	Methione removal		INIT_MET (Removed.);INIT_MET (Removed. {ECO:0000244|PubMed:22814378}.)
O75874	SKKISGGSVVEMQGDEMTR	Isocitrate dehydrogenase [NADP] cytoplasmic	IDH1	2	414	Methione removal		INIT_MET (Removed.);INIT_MET (Removed. {ECO:0000244|PubMed:22814378}.)
O75935	AGLTDLQR	Dynactin subunit 3	DCTN3	2	186	Methione removal		INIT_MET (Removed.);INIT_MET (Removed. {ECO:0000244|PubMed:22814378}.)
O95372	SVPLLTDAATVSGAER	Acyl-protein thioesterase 2	LYPLA2	7	231			LIPID (S-palmitoyl cysteine. {ECO:0000269|PubMed:28826475}.);MUTAGEN (C->A: Abolishes palmitoylation. {ECO:0000269|PubMed:28826475}.)
O95670	ASQSQGIQQLLQAEKR	V-type proton ATPase subunit G 2	ATP6V1G2	2	118
O95822	ASGQAAGALER	Malonyl-CoA decarboxylase, mitochondrial	MLYCD	28	493			TRANSIT (Mitochondrion.)
O96005	AAAQEADGAR	Putative lipid scramblase CLPTM1	CLPTM1	2	669	Methione removal		INIT_MET (Removed.);INIT_MET (Removed. {ECO:0000244|PubMed:22814378, ECO:0000269|PubMed:25489052}.)
P02794	QDSEAAINR	Ferritin heavy chain	FTH1	15	183			MOD_RES (N-acetylmethionine.);MOD_RES (N-acetylthreonine; in Ferritin heavy chain, N-terminally processed.);INIT_MET (Removed; alternate.);INIT_MET (Removed; alternate. {ECO:0000244|PubMed:22814378}.);MOD_RES (N-acetylmethionine. {ECO:0000244|PubMed:22814378}.);MOD_RES (N-acetylthreonine; in Ferritin heavy chain, N-terminally processed. {ECO:0000244|PubMed:22814378}.)
P02794	TTASTSQVR	Ferritin heavy chain	FTH1	2	183			MOD_RES (N-acetylmethionine.);INIT_MET (Removed; alternate.);INIT_MET (Removed; alternate. {ECO:0000244|PubMed:22814378}.);MOD_RES (N-acetylmethionine. {ECO:0000244|PubMed:22814378}.)
P04406	GKVKVGVNGFGR	Glyceraldehyde-3-phosphate dehydrogenase	GAPDH	2	335	Methione removal	MAP2	INIT_MET (Removed.);INIT_MET (Removed. {ECO:0000269|PubMed:12665801, ECO:0000269|Ref.19}.)
P04843	SSEAPPLINEDVKR	Dolichyl-diphosphooligosaccharide--protein glycosyltransferase subunit 1	RPN1	25	607	Signal peptide		SIGNAL ()
P06454	AAEDDEDDDVDTKKQKTDEDD	Prothymosin alpha	PTMA	91	111			MOD_RES (N-acetylmethionine.);MOD_RES (N-acetylserine; in Prothymosin alpha, N- terminally processed.);MOD_RES (Phosphoserine.);MOD_RES (Phosphothreonine (By similarity).);MOD_RES (N6-acetyllysine; alternate.);MOD_RES (N6-succinyllysine; alternate (By similarity).);INIT_MET (Removed; alternate.);PEPTIDE (Thymosin alpha-1.);INIT_MET (Removed; alternate. {ECO:0000244|PubMed:19369195, ECO:0000244|Pu…
P06576	AAQTSPSPKAGAATGR	ATP synthase F(1) complex subunit beta, mitochondrial	ATP5F1B	47	529
P07197	GGSGPGGDYKLSR	Neurofilament medium polypeptide	NEFM	86	916			CARBOHYD (O-linked (GlcNAc) (By similarity).);MOD_RES (N-acetylserine (By similarity).);INIT_MET (Removed (By similarity).);INIT_MET (Removed. {ECO:0000250|UniProtKB:O77788}.);MOD_RES (N-acetylserine. {ECO:0000250|UniProtKB:O77788}.);MOD_RES (Phosphoserine. {ECO:0000250|UniProtKB:P12839}.);MOD_RES (Omega-N-methylarginine. {ECO:0000250|UniProtKB:P08553}.);CARBOHYD (O-linked (GlcNAc) threonine. {EC…
P07305	TENSTSAPAAKPKR	Histone H1.0	H1-0	2	194			MOD_RES (N-acetylmethionine.);INIT_MET (Removed; alternate.);INIT_MET (Removed; alternate. {ECO:0000244|PubMed:19413330, ECO:0000269|PubMed:9582379}.);MOD_RES (N-acetylmethionine. {ECO:0000244|PubMed:19413330}.)
P07741	ADSELQLVEQR	Adenine phosphoribosyltransferase	APRT	2	180	Methione removal		INIT_MET (Removed.);INIT_MET (Removed. {ECO:0000244|PubMed:19369195, ECO:0000244|PubMed:19413330, ECO:0000244|PubMed:22223895, ECO:0000244|PubMed:22814378, ECO:0000244|PubMed:25944712, ECO:0000269|PubMed:12665801, ECO:0000269|PubMed:3531209}.)
P07900	GVVDSEDLPLNISR	Heat shock protein HSP 90-alpha	HSP90AA1	387	732			MOD_RES (Phosphothreonine; by PRKDC.);MOD_RES (N6-acetyllysine (By similarity).);MOD_RES (Phosphoserine.);MOD_RES (Phosphotyrosine (By similarity).);BINDING (ATP.);BINDING (ATP (By similarity).);BINDING (ATP; via amide nitrogen.);MUTAGEN (G->D: Abolishes ATPase activity.);INIT_MET (Removed.);INIT_MET (Removed. {ECO:0000269|PubMed:2492519}.);REGION (Interaction with NR3C1. {ECO:0000250|UniProtKB:P…
P07910	ASNVTNKTDPR	Heterogeneous nuclear ribonucleoproteins C1/C2	HNRNPC	2	306	Methione removal		INIT_MET (Removed.);INIT_MET (Removed. {ECO:0000244|PubMed:22814378, ECO:0000269|Ref.7}.)
P07919	TESGDPEEEEEEEEELVDPLTTVR	Cytochrome b-c1 complex subunit 6, mitochondrial	UQCRH	11	91		MPPB
P07942	TLNPDSHLIENVVTTFAPNR	Laminin subunit beta-1	LAMB1	88	1786	Signal peptide		SIGNAL ()
P09110	LSGAPQASAADVVVVHGR	3-ketoacyl-CoA thiolase, peroxisomal	ACAA1	27	424			TRANSIT (Peroxisome.);TRANSIT (Peroxisome. {ECO:0000244|PubMed:25944712}.)
P09651	SKSESPKEPEQLR	Heterogeneous nuclear ribonucleoprotein A1	HNRNPA1	2	372		GRAA	MOD_RES (N-acetylmethionine.);INIT_MET (Removed; alternate.);INIT_MET (Removed; alternate. {ECO:0000244|PubMed:20068231, ECO:0000244|PubMed:22814378, ECO:0000269|Ref.9}.);MOD_RES (N-acetylmethionine. {ECO:0000244|PubMed:22814378}.)
P0CG34	SDKPDLSEVEKFDR	Thymosin beta-15A	TMSB15A	2	45	Methione removal		INIT_MET (Removed.);INIT_MET (Removed. {ECO:0000269|PubMed:12665801}.)
P10412	SETAPAAPAAPAPAEKTPVKKKAR	Histone H1.4	H1-4	2	219	Methione removal		INIT_MET (Removed.);INIT_MET (Removed. {ECO:0000244|PubMed:19413330, ECO:0000244|PubMed:20068231, ECO:0000244|PubMed:21406692, ECO:0000244|PubMed:22223895, ECO:0000244|PubMed:22814378, ECO:0000244|PubMed:25944712, ECO:0000269|PubMed:3782055}.)
P10606	MASGGGVPTDEEQATGLER	Cytochrome c oxidase subunit 5B, mitochondrial	COX5B	31	129
P10606	MASGGGVPTDEEQATGLER	Cytochrome c oxidase subunit 5B, mitochondrial	COX5B	31	129
P11216	AKPLTDSEKR	Glycogen phosphorylase, brain form	PYGB	2	843	Methione removal		INIT_MET (Removed.);INIT_MET (Removed. {ECO:0000244|PubMed:19413330, ECO:0000244|PubMed:22814378, ECO:0000269|PubMed:12665801, ECO:0000269|Ref.6}.)
P11387	SGDHLHNDSQIEADFR	DNA topoisomerase 1	TOP1	2	765	Methione removal		INIT_MET (Removed.);INIT_MET (Removed. {ECO:0000244|PubMed:20068231, ECO:0000244|PubMed:21406692, ECO:0000269|Ref.7}.)
P13489	SLDIQCEELSDAR	Ribonuclease inhibitor	RNH1	7	461			MOD_RES (N-acetylserine.);INIT_MET (Removed.);INIT_MET (Removed. {ECO:0000244|PubMed:22223895, ECO:0000244|PubMed:22814378, ECO:0000269|PubMed:8037455}.);MOD_RES (N-acetylserine. {ECO:0000244|PubMed:22223895, ECO:0000244|PubMed:22814378}.)
P13667	AEGPDEDSSNR	Protein disulfide-isomerase A4	PDIA4	24	645	Signal peptide		SIGNAL (Potential.);SIGNAL ({ECO:0000255}.)
P14625	DDEVDVDGTVEEDLGKSR	Endoplasmin	HSP90B1	22	803	Signal peptide		SIGNAL ();SIGNAL ({ECO:0000244|PubMed:25944712, ECO:0000269|PubMed:12665801}.)
P16949	ASSDIQVKELEKR	Stathmin	STMN1	2	149	Methione removal	MEP1B;MEP1A	INIT_MET (Removed.);INIT_MET (Removed. {ECO:0000244|PubMed:19413330, ECO:0000244|PubMed:22223895, ECO:0000244|PubMed:22814378, ECO:0000269|PubMed:1737801}.)
P17252	ADVFPGNDSTASQDVANR	Protein kinase C alpha type	PRKCA	2	672	Methione removal		INIT_MET (Removed.);INIT_MET (Removed. {ECO:0000244|PubMed:19413330, ECO:0000244|PubMed:22814378, ECO:0000269|PubMed:12665801}.)
P17677	QDEGKEEEPEADQEHA	Neuromodulin	GAP43	223	238			MOD_RES (Phosphoserine; by PHK and PKC (By similarity).);MOD_RES (Phosphothreonine (By similarity).);MOD_RES (Phosphoserine; by CK2 (By similarity).);REGION (Important for membrane binding.);LIPID (S-palmitoyl cysteine (By similarity).);DOMAIN (IQ.);MUTAGEN (CC->SS: Inhibits axonal and dendritic filopodia formation and reduces dendritic and axonal branching.);DOMAIN (IQ. {ECO:0000255|PROSITE- Pro…
P20674	YSHGSQETDEEFDAR	Cytochrome c oxidase subunit 5A, mitochondrial	COX5A	41	150
P22061	AWKSGGASHSELIHNLR	Protein-L-isoaspartate(D-aspartate) O-methyltransferase	PCMT1	2	227	Methione removal		INIT_MET (Removed.);INIT_MET (Removed. {ECO:0000269|PubMed:2684970}.)
P22314	AKNGSEADIDEGLYSR	Ubiquitin-like modifier-activating enzyme 1	UBA1	42	1058	Methione removal	GRAM	INIT_MET (Removed.);MOD_RES (N-acetylserine.);MOD_RES (Phosphoserine.);INIT_MET (Removed. {ECO:0000244|PubMed:22814378}.);MOTIF (Nuclear localization signal.);MOD_RES (N-acetylserine. {ECO:0000244|PubMed:22814378}.);MOD_RES (Phosphoserine. {ECO:0000269|PubMed:9099746}.);MOD_RES (Phosphoserine. {ECO:0000244|PubMed:18669648}.);MOD_RES (Phosphoserine. {ECO:0000250|UniProtKB:Q02053}.);MUTAGEN (S->A: …
P22314	AKNGSEADIDEGLYSR	Ubiquitin-like modifier-activating enzyme 1	UBA1	42	1058	Methione removal	GRAM	INIT_MET (Removed.);MOD_RES (N-acetylserine.);MOD_RES (Phosphoserine.);INIT_MET (Removed. {ECO:0000244|PubMed:22814378}.);MOTIF (Nuclear localization signal.);MOD_RES (N-acetylserine. {ECO:0000244|PubMed:22814378}.);MOD_RES (Phosphoserine. {ECO:0000269|PubMed:9099746}.);MOD_RES (Phosphoserine. {ECO:0000244|PubMed:18669648}.);MOD_RES (Phosphoserine. {ECO:0000250|UniProtKB:Q02053}.);MUTAGEN (S->A: …
P22626	MEKTLETVPLER	Heterogeneous nuclear ribonucleoproteins A2/B1	HNRNPA2B1	1	353
P23025	AAADGALPEAAALEQPAELPASVR	DNA repair protein complementing XP-A cells	XPA	2	273	Methione removal		INIT_MET (Removed.);INIT_MET (Removed. {ECO:0000244|PubMed:19413330, ECO:0000244|PubMed:22814378}.)
P23610	AAAAAGLGGGGAGPGPEAGDFLAR	40-kDa huntingtin-associated protein	F8A1	2	371	Methione removal		INIT_MET (Removed.);INIT_MET (Removed. {ECO:0000244|PubMed:19413330, ECO:0000244|PubMed:22223895, ECO:0000244|PubMed:22814378}.)
P25705	QKTGTAEMSSILEER	ATP synthase F(1) complex subunit alpha, mitochondrial	ATP5F1A	44	553			TRANSIT (Mitochondrion.);TRANSIT (Mitochondrion. {ECO:0000269|PubMed:19892738}.)
P25705	QKTGTAEMSSILEER	ATP synthase F(1) complex subunit alpha, mitochondrial	ATP5F1A	44	553			TRANSIT (Mitochondrion.);TRANSIT (Mitochondrion. {ECO:0000269|PubMed:19892738}.)
P25788	SSIGTGYDLSASTFSPDGR	Proteasome subunit alpha type-3	PSMA3	2	255	Methione removal		INIT_MET (Removed.);INIT_MET (Removed. {ECO:0000244|PubMed:19413330, ECO:0000244|PubMed:22223895, ECO:0000244|PubMed:22814378, ECO:0000269|PubMed:12376572}.)
P26368	SDFDEFER	Splicing factor U2AF 65 kDa subunit	U2AF2	2	475	Methione removal		INIT_MET (Removed.);INIT_MET (Removed. {ECO:0000244|PubMed:19413330, ECO:0000244|PubMed:20068231, ECO:0000244|PubMed:22223895, ECO:0000244|PubMed:22814378, ECO:0000269|Ref.4}.)
P26440	HSLLPVDDAINGLSEEQR	Isovaleryl-CoA dehydrogenase, mitochondrial	IVD	33	426			TRANSIT (Mitochondrion.);TRANSIT (Mitochondrion. {ECO:0000244|PubMed:25944712, ECO:0000269|PubMed:12665801, ECO:0000269|PubMed:1310317}.)
P26641	AAGTLYTYPENWR	Elongation factor 1-gamma	EEF1G	2	437	Methione removal		INIT_MET (Removed.);INIT_MET (Removed. {ECO:0000244|PubMed:19413330, ECO:0000244|PubMed:22223895, ECO:0000244|PubMed:22814378, ECO:0000269|PubMed:12665801, ECO:0000269|Ref.7}.)
P27348	AVTEQGAELSNEER	14-3-3 protein theta	YWHAQ	28	245		CATS	MOD_RES (N-acetylmethionine.);MOD_RES (N6-acetyllysine.);MOD_RES (N-acetylmethionine. {ECO:0000244|PubMed:22814378, ECO:0000244|PubMed:25944712, ECO:0000269|Ref.8}.);MOD_RES (N6-acetyllysine. {ECO:0000244|PubMed:19608861}.)
P27708	AALVLEDGSVLR	Multifunctional protein CAD	CAD	2	2225	Methione removal		INIT_MET (Removed.);INIT_MET (Removed. {ECO:0000244|PubMed:19413330, ECO:0000244|PubMed:22223895, ECO:0000244|PubMed:22814378, ECO:0000269|Ref.4}.)
P27816	ADLSLADALTEPSPDIEGEIKR	Microtubule-associated protein 4	MAP4	2	1152	Methione removal		INIT_MET (Removed.);INIT_MET (Removed. {ECO:0000244|PubMed:20068231, ECO:0000244|PubMed:22814378, ECO:0000269|Ref.8}.)
P30084	ASGANFEYIIAEKR	Enoyl-CoA hydratase, mitochondrial	ECHS1	28	290			TRANSIT (Mitochondrion.);TRANSIT (Mitochondrion. {ECO:0000244|PubMed:25944712, ECO:0000269|PubMed:1286669}.)
P30101	SDVLELTDDNFESR	Protein disulfide-isomerase A3	PDIA3	25	505	Signal peptide		SIGNAL ();SIGNAL ({ECO:0000244|PubMed:25944712, ECO:0000269|PubMed:12665801, ECO:0000269|PubMed:1286669, ECO:0000269|PubMed:7487104, ECO:0000269|PubMed:9150948, ECO:0000269|PubMed:9399589}.)
P30566	AAGGDHGSPDSYR	Adenylosuccinate lyase	ADSL	2	484	Methione removal		INIT_MET (Removed.);INIT_MET (Removed. {ECO:0000269|Ref.8}.)
P31943	MLGTEGGEGFVVKVR	Heterogeneous nuclear ribonucleoprotein H	HNRNPH1	2	449		CATS;CATL1;CATB	MOD_RES (N-acetylmethionine; in Heterogeneous nuclear ribonucleoprotein H; alternate.);INIT_MET (Removed; alternate.);INIT_MET (Removed; alternate. {ECO:0000244|PubMed:19413330, ECO:0000244|PubMed:22223895, ECO:0000244|PubMed:22814378, ECO:0000269|Ref.6, ECO:0000269|Ref.7}.);MOD_RES (N-acetylmethionine; in Heterogeneous nuclear ribonucleoprotein H; alternate. {ECO:0000244|PubMed:19413330, ECO:000…
P31943	MMLGTEGGEGFVVKVR	Heterogeneous nuclear ribonucleoprotein H	HNRNPH1	1	449		CATS
P35222	ATQADLMELDMAMEPDR	Catenin beta-1	CTNNB1	2	781	Methione removal		INIT_MET (Removed.);INIT_MET (Removed. {ECO:0000244|PubMed:22814378}.)
P35222	ATQADLMELDMAMEPDR	Catenin beta-1	CTNNB1	2	781	Methione removal		INIT_MET (Removed.);INIT_MET (Removed. {ECO:0000244|PubMed:22814378}.)
P35222	ATQADLMELDMAMEPDR	Catenin beta-1	CTNNB1	2	781	Methione removal		INIT_MET (Removed.);INIT_MET (Removed. {ECO:0000244|PubMed:22814378}.)
P36957	DDLVTVKTPAFAESVTEGDVR	Dihydrolipoyllysine-residue succinyltransferase component of 2-oxoglutarate dehydrogenase complex, mitochondrial	DLST	68	453			TRANSIT (Mitochondrion.);TRANSIT (Mitochondrion. {ECO:0000269|PubMed:19892738}.)
P38919	ATTATMATSGSAR	Eukaryotic initiation factor 4A-III	EIF4A3	2	411			MOD_RES (N-acetylmethionine.);INIT_MET (Removed; alternate.);INIT_MET (Removed; alternate. {ECO:0000244|PubMed:19369195, ECO:0000244|PubMed:19413330, ECO:0000244|PubMed:20068231, ECO:0000244|PubMed:21406692, ECO:0000244|PubMed:22223895, ECO:0000244|PubMed:22814378, ECO:0000269|Ref.8}.);MOD_RES (N-acetylmethionine. {ECO:0000244|PubMed:20068231, ECO:0000244|PubMed:21406692}.)
P40227	AAVKTLNPKAEVAR	T-complex protein 1 subunit zeta	CCT6A	2	531	Methione removal		INIT_MET (Removed.);INIT_MET (Removed. {ECO:0000244|PubMed:22814378, ECO:0000269|PubMed:12665801}.)
P40763	AQWNQLQQLDTR	Signal transducer and activator of transcription 3	STAT3	2	770	Methione removal		INIT_MET (Removed.);INIT_MET (Removed. {ECO:0000244|PubMed:22223895}.)
P41091	AGGEAGVTLGQPHLSR	Eukaryotic translation initiation factor 2 subunit 3	EIF2S3	2	472	Methione removal		INIT_MET (Removed.);INIT_MET (Removed. {ECO:0000269|PubMed:12665801, ECO:0000269|Ref.8}.)
P41091	AGGEAGVTLGQPHLSR	Eukaryotic translation initiation factor 2 subunit 3	EIF2S3	2	472	Methione removal		INIT_MET (Removed.);INIT_MET (Removed. {ECO:0000269|PubMed:12665801, ECO:0000269|Ref.8}.)
P41250	MDGAGAEEVLAPLR	Glycine-tRNA ligase	GARS1	55	739			MOD_RES (Phosphoserine. {ECO:0000244|PubMed:23186163}.)
P42704	AIAAKEKDIQEESTFSSR	Leucine-rich PPR motif-containing protein, mitochondrial	LRPPRC	60	1394			TRANSIT (Mitochondrion (Potential).);TRANSIT (Mitochondrion. {ECO:0000255}.)
P47224	MEPAEQPSELVSAEGR	Guanine nucleotide exchange factor MSS4	RABIF	1	123
P47755	ADLEEQLSDEEKVR	F-actin-capping protein subunit alpha-2	CAPZA2	2	286	Methione removal		INIT_MET (Removed.);INIT_MET (Removed. {ECO:0000244|PubMed:19413330, ECO:0000244|PubMed:22223895, ECO:0000244|PubMed:22814378, ECO:0000269|PubMed:12665801, ECO:0000269|Ref.8}.)
P47756	SDQQLDCALDLMR	F-actin-capping protein subunit beta	CAPZB	2	277	Methione removal		INIT_MET (Removed.);INIT_MET (Removed. {ECO:0000244|PubMed:19413330, ECO:0000244|PubMed:22223895, ECO:0000244|PubMed:22814378, ECO:0000244|PubMed:25944712, ECO:0000269|PubMed:12665801}.)
P47756	SDQQLDCALDLMR	F-actin-capping protein subunit beta	CAPZB	2	277	Methione removal		INIT_MET (Removed.);INIT_MET (Removed. {ECO:0000244|PubMed:19413330, ECO:0000244|PubMed:22223895, ECO:0000244|PubMed:22814378, ECO:0000244|PubMed:25944712, ECO:0000269|PubMed:12665801}.)
P48643	ASMGTLAFDEYGR	T-complex protein 1 subunit epsilon	CCT5	2	541	Methione removal		INIT_MET (Removed.);INIT_MET (Removed. {ECO:0000244|PubMed:19413330, ECO:0000244|PubMed:22223895, ECO:0000244|PubMed:22814378, ECO:0000244|PubMed:25944712, ECO:0000269|Ref.6, ECO:0000269|Ref.7}.)
P49189	STGTFVVSQPLNYR	4-trimethylaminobutyraldehyde dehydrogenase	ALDH9A1	2	494	Methione removal		INIT_MET (Removed.);INIT_MET (Removed; alternate. {ECO:0000244|PubMed:19413330, ECO:0000244|PubMed:22223895, ECO:0000244|PubMed:22814378, ECO:0000269|Ref.7}.)
P49257	DGVGGDPAVALPHR	Protein ERGIC-53	LMAN1	31	510	Signal peptide		SIGNAL ();SIGNAL ({ECO:0000244|PubMed:25944712, ECO:0000269|PubMed:12665801, ECO:0000269|PubMed:7876089, ECO:0000269|PubMed:8223692}.)
P49588	MDSTLTASEIR	Alanine--tRNA ligase, cytoplasmic	AARS1	1	968
P50402	MDNYADLSDTELTTLLR	Emerin	EMD	1	254
P51398	SIAAHLDNQVPVESPR	Small ribosomal subunit protein mS29	DAP3	31	398			TRANSIT (Mitochondrion (Probable).);TRANSIT (Mitochondrion. {ECO:0000255}.)
P51693	SLAGGSPGAAEAPGSAQVAGLCGR	Amyloid beta precursor like protein 1	APLP1	39	650	Signal peptide		SIGNAL (Potential.);SIGNAL ({ECO:0000255}.)
P51784	ATVAANPAAAAAAVAAAAAVTEDR	Ubiquitin carboxyl-terminal hydrolase 11	USP11	45	963
P51991	MEVKPPPGRPQPDSGR	Heterogeneous nuclear ribonucleoprotein A3	HNRNPA3	1	378
P51991	MEVKPPPGR	Heterogeneous nuclear ribonucleoprotein A3	HNRNPA3	1	378
P54920	MDNSGKEAEAMALLAEAER	Alpha-soluble NSF attachment protein	NAPA	1	295
P55884	MQDAENVAVPEAAEER	Eukaryotic translation initiation factor 3 subunit B	EIF3B	1	814
P55884	MQDAENVAVPEAAEER	Eukaryotic translation initiation factor 3 subunit B	EIF3B	1	814
P60709	SSLEKSYELPDGQVITIGNER	Actin, cytoplasmic 1	ACTB	234	375	Methione removal		INIT_MET (Removed; alternate.);MOD_RES (N-acetylmethionine.);MOD_RES (N-acetylaspartate; in Actin, cytoplasmic 1, N-terminally processed.);MOD_RES (Methionine (R)-sulfoxide (By similarity).);MOD_RES (Tele-methylhistidine (By similarity).);MOD_RES (N6-methyllysine.);INIT_MET (Removed; alternate. {ECO:0000244|PubMed:19413330, ECO:0000244|PubMed:22223895, ECO:0000244|PubMed:22814378, ECO:0000244|Pub…
P60709	SSSSLEKSYELPDGQVITIGNER	Actin, cytoplasmic 1	ACTB	232	375	Methione removal		INIT_MET (Removed; alternate.);MOD_RES (N-acetylmethionine.);MOD_RES (N-acetylaspartate; in Actin, cytoplasmic 1, N-terminally processed.);MOD_RES (Methionine (R)-sulfoxide (By similarity).);MOD_RES (Tele-methylhistidine (By similarity).);MOD_RES (N6-methyllysine.);INIT_MET (Removed; alternate. {ECO:0000244|PubMed:19413330, ECO:0000244|PubMed:22223895, ECO:0000244|PubMed:22814378, ECO:0000244|Pub…
P60709	TVLSGGTTMYPGIADR	Actin, cytoplasmic 1	ACTB	297	375	Methione removal	MMP11	INIT_MET (Removed; alternate.);MOD_RES (N-acetylmethionine.);MOD_RES (N-acetylaspartate; in Actin, cytoplasmic 1, N-terminally processed.);MOD_RES (Methionine (R)-sulfoxide (By similarity).);MOD_RES (Tele-methylhistidine (By similarity).);MOD_RES (N6-methyllysine.);INIT_MET (Removed; alternate. {ECO:0000244|PubMed:19413330, ECO:0000244|PubMed:22223895, ECO:0000244|PubMed:22814378, ECO:0000244|Pub…
P60709	VAPEEHPVLLTEAPLNPKANR	Actin, cytoplasmic 1	ACTB	96	375	Methione removal		INIT_MET (Removed; alternate.);MOD_RES (N-acetylmethionine.);MOD_RES (N-acetylaspartate; in Actin, cytoplasmic 1, N-terminally processed.);MOD_RES (Methionine (R)-sulfoxide (By similarity).);MOD_RES (Tele-methylhistidine (By similarity).);MOD_RES (N6-methyllysine.);INIT_MET (Removed; alternate. {ECO:0000244|PubMed:19413330, ECO:0000244|PubMed:22223895, ECO:0000244|PubMed:22814378, ECO:0000244|Pub…
P60709	SYELPDGQVITIGNER	Actin, cytoplasmic 1	ACTB	239	375	Methione removal		INIT_MET (Removed; alternate.);MOD_RES (N-acetylmethionine.);MOD_RES (N-acetylaspartate; in Actin, cytoplasmic 1, N-terminally processed.);MOD_RES (Methionine (R)-sulfoxide (By similarity).);MOD_RES (Tele-methylhistidine (By similarity).);MOD_RES (N6-methyllysine.);INIT_MET (Removed; alternate. {ECO:0000244|PubMed:19413330, ECO:0000244|PubMed:22223895, ECO:0000244|PubMed:22814378, ECO:0000244|Pub…
P60981	ASGVQVADEVCR	Destrin	DSTN	2	165	Methione removal		INIT_MET (Removed.);INIT_MET (Removed. {ECO:0000244|PubMed:19369195, ECO:0000244|PubMed:19413330, ECO:0000244|PubMed:20068231, ECO:0000244|PubMed:21406692, ECO:0000244|PubMed:22223895, ECO:0000244|PubMed:22814378, ECO:0000244|PubMed:25944712, ECO:0000269|PubMed:12665801}.)
P61803	SASVVSVISR	Dolichyl-diphosphooligosaccharide--protein glycosyltransferase subunit DAD1	DAD1	2	113	Methione removal		INIT_MET (Removed.);INIT_MET (Removed. {ECO:0000244|PubMed:22223895, ECO:0000244|PubMed:25944712, ECO:0000269|PubMed:12665801, ECO:0000269|PubMed:25489052, ECO:0000269|Ref.9}.)
P61978	METEQPEETFPNTETNGEFGKR	Heterogeneous nuclear ribonucleoprotein K	HNRNPK	1	463
P61978	METEQPEETFPNTETNGEFGKR	Heterogeneous nuclear ribonucleoprotein K	HNRNPK	1	463
P61978	METEQPEETFPNTETNGEFGKR	Heterogeneous nuclear ribonucleoprotein K	HNRNPK	1	463
P61978	METEQPEETFPNTETNGEFGKR	Heterogeneous nuclear ribonucleoprotein K	HNRNPK	1	463
P62136	SDSEKLNLDSIIGR	Serine/threonine-protein phosphatase PP1-alpha catalytic subunit	PPP1CA	2	330	Methione removal		INIT_MET (Removed.);INIT_MET (Removed. {ECO:0000244|PubMed:22814378, ECO:0000269|Ref.8}.)
P62140	ADGELNVDSLITR	Serine/threonine-protein phosphatase PP1-beta catalytic subunit	PPP1CB	2	327	Methione removal		INIT_MET (Removed.);INIT_MET (Removed. {ECO:0000244|PubMed:22223895, ECO:0000244|PubMed:22814378, ECO:0000269|PubMed:12665801}.)
P62195	ALDGPEQMELEEGKAGSGLR	26S proteasome regulatory subunit 8	PSMC5	2	406	Methione removal		INIT_MET (Removed.);INIT_MET (Removed. {ECO:0000244|PubMed:19413330, ECO:0000244|PubMed:22223895, ECO:0000244|PubMed:22814378, ECO:0000269|PubMed:25489052}.)
P62195	ALDGPEQMELEEGKAGSGLR	26S proteasome regulatory subunit 8	PSMC5	2	406	Methione removal		INIT_MET (Removed.);INIT_MET (Removed. {ECO:0000244|PubMed:19413330, ECO:0000244|PubMed:22223895, ECO:0000244|PubMed:22814378, ECO:0000269|PubMed:25489052}.)
P62258	MDDREDLVYQAKLAEQAER	14-3-3 protein epsilon	YWHAE	1	255		MEP1B
P62258	MDDREDLVYQAKLAEQAER	14-3-3 protein epsilon	YWHAE	1	255		MEP1B
P62310	ADDVDQQQTTNTVEEPLDLIR	U6 snRNA-associated Sm-like protein LSm3	LSM3	2	102	Methione removal		INIT_MET (Removed.);INIT_MET (Removed. {ECO:0000244|PubMed:19413330, ECO:0000244|PubMed:22814378}.)
P62847	MNDTVTIR	Small ribosomal subunit protein eS24	RPS24	1	133
P62877	AAAMDVDTPSGTNSGAGKKR	E3 ubiquitin-protein ligase RBX1	RBX1	2	108			MOD_RES (N-acetylmethionine.);INIT_MET (Removed; alternate.);INIT_MET (Removed; alternate. {ECO:0000244|PubMed:19413330, ECO:0000244|PubMed:20068231, ECO:0000244|PubMed:22223895, ECO:0000244|PubMed:22814378, ECO:0000269|Ref.8}.);MOD_RES (N-acetylmethionine. {ECO:0000244|PubMed:20068231}.)
P63220	MQNDAGEFVDLYVPR	Small ribosomal subunit protein eS21	RPS21	1	83
P63220	MQNDAGEFVDLYVPR	Small ribosomal subunit protein eS21	RPS21	1	83
P63220	MQNDAGEFVDLYVPR	Small ribosomal subunit protein eS21	RPS21	1	83
P68363	DLEPTVIDEVR	Tubulin alpha-1B chain	TUBA1B	69	451		HTRA2;GRAB	MOD_RES (Phosphoserine.);MOD_RES (N6,N6,N6-trimethyllysine; alternate. {ECO:0000269|PubMed:27518565}.);MOD_RES (N6-acetyllysine; alternate. {ECO:0000269|PubMed:24906155}.);MOD_RES (Phosphoserine. {ECO:0000269|Ref.6}.)
P78347	AQVAMSTLPVEDEESSESR	General transcription factor II-I	GTF2I	2	998	Methione removal		INIT_MET (Removed.);INIT_MET (Removed. {ECO:0000244|PubMed:19413330, ECO:0000244|PubMed:22223895, ECO:0000244|PubMed:22814378, ECO:0000269|Ref.9}.)
P78347	AQVAMSTLPVEDEESSESR	General transcription factor II-I	GTF2I	2	998	Methione removal		INIT_MET (Removed.);INIT_MET (Removed. {ECO:0000244|PubMed:19413330, ECO:0000244|PubMed:22223895, ECO:0000244|PubMed:22814378, ECO:0000269|Ref.9}.)
P78559	ADPEGLSSESGR	Microtubule-associated protein 1A	MAP1A	2580	2803			COMPBIAS (Lys-rich (basic).);CHAIN (MAP1A heavy chain.);MOD_RES (Phosphotyrosine (By similarity).);MOD_RES (Phosphoserine (By similarity).);MOD_RES (Phosphoserine.);MOD_RES (Phosphothreonine.);REGION (9 X 3 AA repeats of K-K-[DE].);REPEAT (1.);REPEAT (2.);REPEAT (3.);REPEAT (4.);REPEAT (5.);REPEAT (6.);REPEAT (7.);REPEAT (8.);REPEAT (9.);MOD_RES (Phosphoserine. {ECO:0000250|UniProtKB:Q9QYR6}.);MO…
P84090	SHTILLVQPTKRPEGR	Enhancer of rudimentary homolog	ERH	2	104	Methione removal		INIT_MET (Removed.);INIT_MET (Removed. {ECO:0000244|PubMed:19413330, ECO:0000244|PubMed:22223895, ECO:0000244|PubMed:25944712, ECO:0000269|Ref.8}.)
Q00341	SSVAVLTQESFAEHR	Vigilin	HDLBP	2	1268	Methione removal		INIT_MET (Removed.);INIT_MET (Removed. {ECO:0000244|PubMed:19413330, ECO:0000244|PubMed:22223895, ECO:0000269|Ref.5}.)
Q00796	AAAAKPNNLSLVVHGPGDLR	Sorbitol dehydrogenase	SORD	2	357	Methione removal		INIT_MET (Removed.);INIT_MET (Removed. {ECO:0000244|PubMed:19413330, ECO:0000244|PubMed:25944712, ECO:0000269|PubMed:12665801, ECO:0000269|PubMed:2691249}.)
Q01082	TTTVATDYDNIEIQQQYSDVNNR	Spectrin beta chain, non-erythrocytic 1	SPTBN1	2	2364	Methione removal		INIT_MET (Removed.);INIT_MET (Removed. {ECO:0000244|PubMed:19413330, ECO:0000244|PubMed:22223895, ECO:0000244|PubMed:22814378}.)
Q01130	SYGRPPPDVEGMTSLKVDNLTYR	Serine/arginine-rich splicing factor 2	SRSF2	2	221	Methione removal	CATL1	INIT_MET (Removed.);INIT_MET (Removed. {ECO:0000244|PubMed:19413330, ECO:0000244|PubMed:20068231, ECO:0000244|PubMed:21406692, ECO:0000244|PubMed:22223895, ECO:0000244|PubMed:25944712, ECO:0000269|Ref.10}.)
Q08945	AETLEFNDVYQEVKGSMNDGR	FACT complex subunit SSRP1	SSRP1	2	709	Methione removal		INIT_MET (Removed.);INIT_MET (Removed. {ECO:0000244|PubMed:19413330, ECO:0000244|PubMed:22223895, ECO:0000244|PubMed:22814378, ECO:0000269|Ref.3}.)
Q09028	ADKEAAFDDAVEER	Histone-binding protein RBBP4	RBBP4	2	425	Methione removal		INIT_MET (Removed.);INIT_MET (Removed. {ECO:0000244|PubMed:19413330, ECO:0000244|PubMed:22223895, ECO:0000244|PubMed:22814378, ECO:0000269|Ref.9}.)
Q12792	SHQTGIQASEDVKEIFAR	Twinfilin-1	TWF1	2	350	Methione removal		INIT_MET (Removed.);INIT_MET (Removed. {ECO:0000269|Ref.7}.)
Q13177	SDNGELEDKPPAPPVR	Serine/threonine-protein kinase PAK 2	PAK2	2	524	Methione removal		INIT_MET (Removed.);INIT_MET (Removed. {ECO:0000244|PubMed:20068231, ECO:0000244|PubMed:21406692, ECO:0000244|PubMed:22223895, ECO:0000244|PubMed:22814378}.)
Q13492	SGQSLTDR	Phosphatidylinositol-binding clathrin assembly protein	PICALM	2	652	Methione removal		INIT_MET (Removed.);INIT_MET (Removed. {ECO:0000244|PubMed:19413330, ECO:0000244|PubMed:21406692, ECO:0000244|PubMed:22814378}.)
Q13509	EGAELVDSVLDVVR	Tubulin beta-3 chain	TUBB3	108	450		HTRA2
Q13542	SSSAGSGHQPSQSR	Eukaryotic translation initiation factor 4E-binding protein 2	EIF4EBP2	2	120
Q13813	MDPSGVKVLETAEDIQER	Spectrin alpha chain, non-erythrocytic 1	SPTAN1	1	2472
Q14195	SYQGKKNIPR	Dihydropyrimidinase-related protein 3	DPYSL3	2	570
Q14195	SLSGTQVDEGVR	Dihydropyrimidinase-related protein 3	DPYSL3	539	570			MOD_RES (Phosphoserine.);MOD_RES (Phosphotyrosine (By similarity).);MOD_RES (Phosphothreonine; by GSK3.);MOD_RES (Phosphoserine; by GSK3.);MOD_RES (Phosphoserine; by DYRK2.);MOD_RES (Phosphoserine. {ECO:0000244|PubMed:21406692}.);MOD_RES (Phosphotyrosine. {ECO:0000250|UniProtKB:Q62188}.);MOD_RES (Phosphothreonine; by GSK3. {ECO:0000244|PubMed:21406692, ECO:0000244|PubMed:24275569, ECO:0000269|Pub…
Q14240	SGGSADYNR	Eukaryotic initiation factor 4A-II	EIF4A2	2	407
Q15084	LYSSSDDVIELTPSNFNR	Protein disulfide-isomerase A6	PDIA6	20	440	Signal peptide		SIGNAL ();SIGNAL ({ECO:0000244|PubMed:25944712, ECO:0000269|PubMed:15466936, ECO:0000269|PubMed:19892738}.)
Q15125	TTNAGPLHPYWPQHLR	3-beta-hydroxysteroid-Delta(8),Delta(7)-isomerase	EBP	2	230	Methione removal		INIT_MET (Removed (By similarity).);INIT_MET (Removed. {ECO:0000244|PubMed:25944712}.)
Q15437	ATYLEFIQQNEER	Protein transport protein Sec23B	SEC23B	2	767	Methione removal		INIT_MET (Removed.);INIT_MET (Removed. {ECO:0000244|PubMed:22223895, ECO:0000244|PubMed:22814378}.)
Q15596	SGMGENTSDPSR	Nuclear receptor coactivator 2	NCOA2	2	1464	Methione removal		INIT_MET (Removed.);INIT_MET (Removed. {ECO:0000244|PubMed:19413330}.)
Q15637	ATGANATPLDFPSKKR	Splicing factor 1	SF1	2	639	Methione removal		INIT_MET (Removed.);INIT_MET (Removed. {ECO:0000244|PubMed:19413330, ECO:0000244|PubMed:22223895, ECO:0000244|PubMed:22814378, ECO:0000269|Ref.8}.)
Q15691	AVNVYSTSVTSDNLSR	Microtubule-associated protein RP/EB family member 1	MAPRE1	2	268	Methione removal		INIT_MET (Removed.);INIT_MET (Removed. {ECO:0000244|PubMed:19413330, ECO:0000244|PubMed:22223895, ECO:0000244|PubMed:22814378, ECO:0000269|Ref.6}.)
Q16181	AQQKNLEGYVGFANLPNQVYR	Septin-7	SEPTIN7	22	437			MOD_RES (N-acetylserine.);INIT_MET (Removed.);INIT_MET (Removed. {ECO:0000244|PubMed:19413330}.);MOD_RES (N-acetylserine. {ECO:0000244|PubMed:19413330}.)
Q16181	VAQQKNLEGYVGFANLPNQVYR	Septin-7	SEPTIN7	21	437			MOD_RES (N-acetylserine.);INIT_MET (Removed.);INIT_MET (Removed. {ECO:0000244|PubMed:19413330}.);MOD_RES (N-acetylserine. {ECO:0000244|PubMed:19413330}.)
Q16352	DGLAEEVQR	Alpha-internexin	INA	169	499			MOD_RES (Phosphoserine (By similarity).);REGION (Head.);REGION (Coil 1A.);REGION (Linker 1.);MOD_RES (Phosphoserine. {ECO:0000250|UniProtKB:P46660}.)
Q16352	SDGLDLSQAAAR	Alpha-internexin	INA	72	499
Q16352	SFGSEHYLCSSSSYR	Alpha-internexin	INA	2	499
Q16537	SSAPTTPPSVDKVDGFSR	Serine/threonine-protein phosphatase 2A 56 kDa regulatory subunit epsilon isoform	PPP2R5E	2	467	Methione removal		INIT_MET (Removed.);INIT_MET (Removed. {ECO:0000244|PubMed:22814378}.)
Q16595	SGTLGHPGSLDETTYER	Frataxin, mitochondrial	FXN	81	210			TRANSIT (Mitochondrion.);MUTAGEN (RR->GG: Abolishes cleavage to yield frataxin intermediate form and allows accumulation of frataxin(56-210) and frataxin(78-210).);MUTAGEN (RR->GG: No effect on processing of wild- type FXN.);MUTAGEN (LR->GG: Abolishes cleavage to yield frataxin mature form and allows accumulation of frataxin(56-210) and frataxin(78-210).);MUTAGEN (RK->GG: Abolishes cleavage to yi…
Q16637	AMSSGGSGGGVPEQEDSVLFR	Survival motor neuron protein	SMN1	2	294	Methione removal		INIT_MET (Removed.);INIT_MET (Removed. {ECO:0000244|PubMed:19413330, ECO:0000244|PubMed:21406692, ECO:0000244|PubMed:22223895, ECO:0000244|PubMed:22814378}.)
Q16799	AAPGDPQDELLPLAGPGSQWLR	Reticulon-1	RTN1	2	776
Q2TAP0	ATEVHNLQELR	Golgin subfamily A member 7B	GOLGA7B	2	167
Q2TAY7	SIEIESSDVIR	WD40 repeat-containing protein SMU1	SMU1	2	513			MOD_RES (N-acetylmethionine.);INIT_MET (Removed; alternate.);INIT_MET (Removed; alternate. {ECO:0000244|PubMed:19413330, ECO:0000244|PubMed:22223895, ECO:0000244|PubMed:22814378, ECO:0000269|Ref.4}.);MOD_RES (N-acetylmethionine. {ECO:0000244|PubMed:22814378}.)
Q4KMP7	METGTAPLVAPPR	TBC1 domain family member 10B	TBC1D10B	1	808
Q4ZIN3	SEHVEPAAPGPGPNGGGGGPAPAR	Membralin	TMEM259	2	620	Methione removal		INIT_MET (Removed.);INIT_MET (Removed. {ECO:0000244|PubMed:22223895}.)
Q5BKZ1	MDFEDDYTHSACR	DBIRD complex subunit ZNF326	ZNF326	1	582
Q5T7W0	MNQPGGAAAPQADGASAAGR	Zinc finger protein 618	ZNF618	1	954
Q5VYK3	AAAAASASQDELNQLER	Proteasome adapter and scaffold protein ECM29	ECPAS	2	1845	Methione removal		INIT_MET (Removed.);INIT_MET (Removed. {ECO:0000244|PubMed:22223895, ECO:0000244|PubMed:22814378}.)
Q6J4K2	YMVAVFLTFLMLFR	Mitochondrial sodium/calcium exchanger protein	SLC8B1	209	584			TOPO_DOM (Extracellular (Potential).);TOPO_DOM (Cytoplasmic (Potential).);CARBOHYD (N-linked (GlcNAc...) (Potential).);TRANSMEM (Helical; Name=1; (Potential).);TRANSMEM (Helical; Name=2; (Potential).);TRANSMEM (Helical; Name=3; (Potential).);TRANSIT (Mitochondrion (Potential).);TRANSIT (Mitochondrion. {ECO:0000255}.);TOPO_DOM (Extracellular. {ECO:0000255}.);TOPO_DOM (Cytoplasmic. {ECO:0000255}.);…
Q6NZ67	AAQGVGPGPGSAAPPGLEAAR	Mitotic-spindle organizing protein 2B	MZT2B	2	158
Q7KZF4	ASSAQSGGSSGGPAVPTVQR	Staphylococcal nuclease domain-containing protein 1	SND1	2	910	Methione removal		INIT_MET (Removed.);INIT_MET (Removed. {ECO:0000244|PubMed:19413330, ECO:0000244|PubMed:22223895, ECO:0000244|PubMed:22814378, ECO:0000244|PubMed:25944712, ECO:0000269|Ref.4}.)
Q7L2H7	SVPAFIDISEEDQAAELR	Eukaryotic translation initiation factor 3 subunit M	EIF3M	2	374	Methione removal		INIT_MET (Removed.);INIT_MET (Removed. {ECO:0000244|PubMed:19413330, ECO:0000244|PubMed:21406692, ECO:0000244|PubMed:22814378, ECO:0000255|HAMAP-Rule:MF_03012, ECO:0000269|PubMed:17322308, ECO:0000269|Ref.9}.)
Q7L5D6	AAAAAMAEQESAR	Golgi to ER traffic protein 4 homolog	GET4	2	327	Methione removal		INIT_MET (Removed.);INIT_MET (Removed. {ECO:0000244|PubMed:19413330, ECO:0000244|PubMed:22223895, ECO:0000244|PubMed:22814378, ECO:0000269|Ref.5}.)
Q8N128	MDQEPVGGVER	Protein FAM177A1	FAM177A1	1	213
Q8N1G4	AAAAVSESWPELELAER	Leucine-rich repeat-containing protein 47	LRRC47	2	583	Methione removal		INIT_MET (Removed.);INIT_MET (Removed. {ECO:0000244|PubMed:22223895, ECO:0000269|Ref.3}.)
Q92841	ASATGDSASER	Probable ATP-dependent RNA helicase DDX17	DDX17	25	729
Q92934	MFQIPEFEPSEQEDSSSAER	Bcl2-associated agonist of cell death	BAD	1	168
Q92945	TGPEKIAHIMGPPDRCEHAAR	Far upstream element-binding protein 2	KHSRP	364	711			COMPBIAS (Gly/Pro-rich.);MOD_RES (N-acetylserine.);MOD_RES (N6-acetyllysine (By similarity).);MOD_RES (Phosphothreonine.);MOD_RES (Phosphoserine.);MOD_RES (Phosphoserine (By similarity).);DOMAIN (KH 1.);DOMAIN (KH 2.);INIT_MET (Removed.);INIT_MET (Removed. {ECO:0000244|PubMed:19413330, ECO:0000244|PubMed:22223895, ECO:0000244|PubMed:22814378}.);DOMAIN (KH 1. {ECO:0000255|PROSITE- ProRule:PRU00117…
Q96HE7	EEQPPETAAQR	ERO1-like protein alpha	ERO1A	24	468	Signal peptide		SIGNAL ();SIGNAL ({ECO:0000269|PubMed:11707280}.)
Q99436	TTIAGVVYKDGIVLGADTR	Proteasome subunit beta type-7	PSMB7	44	277			PROPEP (Removed in mature form.)
Q99439	SSTQFNKGPSYGLSAEVKNR	Calponin-2	CNN2	2	309	Methione removal		INIT_MET (Removed.);INIT_MET (Removed. {ECO:0000244|PubMed:22814378, ECO:0000269|PubMed:12665801}.)
Q9BWD1	MNAGSDPVVIVSAAR	Acetyl-CoA acetyltransferase, cytosolic	ACAT2	1	397
Q9BWM7	GELPLDINIQEPR	Sideroflexin-3	SFXN3	2	321			MOD_RES (N-acetylmethionine. {ECO:0000269|PubMed:25732826}.)
Q9BXR0	AGAATQASLESAPR	Queuine tRNA-ribosyltransferase catalytic subunit 1	QTRT1	2	403	Methione removal		INIT_MET (Removed.);INIT_MET (Removed. {ECO:0000244|PubMed:22814378}.)
Q9BZF1	MEGGLADGEPDR	Oxysterol-binding protein-related protein 8	OSBPL8	1	889
Q9BZJ0	AASTAAGKQR	Crooked neck-like protein 1	CRNKL1	163	848
Q9C040	ASEGTNIPSPVVR	Tripartite motif-containing protein 2	TRIM2	2	744
Q9H0W8	SESGHSQPGLYGIER	Nonsense-mediated mRNA decay factor SMG9	SMG9	2	520			INIT_MET (Removed.);INIT_MET (Removed. {ECO:0000244|PubMed:20068231, ECO:0000244|PubMed:21406692}.)
Q9H1B7	AAAAAAAAAAVEQR	Probable E3 ubiquitin-protein ligase IRF2BPL	IRF2BPL	155	796			COMPBIAS (Poly-Ala.);COMPBIAS (Poly-Gln.);COILED (Potential.);COILED ({ECO:0000255}.);MOD_RES (Phosphoserine. {ECO:0000244|PubMed:23186163}.);CROSSLNK (Glycyl lysine isopeptide (Lys-Gly) (interchain with G-Cter in SUMO2). {ECO:0000244|PubMed:28112733}.)
Q9H3K6	MELSAEYLR	BolA-like protein 2	BOLA2	1	86
Q9H4A4	ASGEHSPGSGAAR	Aminopeptidase B	RNPEP	2	650	Methione removal		INIT_MET (Removed.);INIT_MET (Removed. {ECO:0000244|PubMed:20068231, ECO:0000244|PubMed:21406692}.)
Q9H5T3	ASSVGNVADSTGLAELAHR	O-linked N-acetylglucosamine (GlcNAc) transferase	OGT
Q9H9B4	SGELPPNINIKEPR	Sideroflexin-1	SFXN1	2	322	Methione removal	MAP12	INIT_MET (Removed.);INIT_MET (Removed. {ECO:0000244|PubMed:19413330, ECO:0000244|PubMed:22814378, ECO:0000269|Ref.7}.)
Q9NQ92	MDLQAAGAQAQGAAEPSR	Coordinator of PRMT5 and differentiation stimulator	COPRS	1	184
Q9NWH9	AAATGAVAASAASGQAEGKKITDLR	SAFB-like transcription modulator	SLTM	2	1034	Methione removal		INIT_MET (Removed.);INIT_MET (Removed. {ECO:0000244|PubMed:19413330, ECO:0000244|PubMed:22814378, ECO:0000269|Ref.4}.)
Q9NWT6	AATAAEAVASGSGEPR	Hypoxia-inducible factor 1-alpha inhibitor	HIF1AN	2	349	Methione removal		INIT_MET (Removed.);INIT_MET (Removed. {ECO:0000244|PubMed:19413330, ECO:0000244|PubMed:22223895, ECO:0000244|PubMed:22814378}.)
Q9NXV6	AQEVSEYLSQNPR	CDKN2A-interacting protein	CDKN2AIP	2	580	Methione removal		INIT_MET (Removed.);INIT_MET (Removed. {ECO:0000244|PubMed:22814378, ECO:0000269|Ref.5}.)
Q9NY33	ADTQYILPNDIGVSSLDCR	Dipeptidyl peptidase 3	DPP3	2	737	Methione removal		INIT_MET (Removed.);INIT_MET (Removed. {ECO:0000244|PubMed:22223895, ECO:0000244|PubMed:22814378}.)
Q9NZJ7	AGAGAGAGAR	Mitochondrial carrier homolog 1	MTCH1	20	389
Q9P1F3	MNVDHEVNLLVEEIHR	Costars family protein ABRACL	ABRACL	1	81
Q9P270	MEDVNSNVNADQEVR	SLAIN motif-containing protein 2	SLAIN2	1	581
Q9UBE0	VEKEEAGGGISEEEAAQYDR	SUMO-activating enzyme subunit 1	SAE1	2	346			MOD_RES (N-acetylmethionine.);INIT_MET (Removed; alternate.);INIT_MET (Removed; alternate. {ECO:0000244|PubMed:19413330, ECO:0000269|PubMed:25489052}.);MOD_RES (N-acetylmethionine. {ECO:0000244|PubMed:19413330, ECO:0000244|PubMed:22814378}.)
Q9UBE0	VEKEEAGGGISEEEAAQYDR	SUMO-activating enzyme subunit 1	SAE1	2	346			MOD_RES (N-acetylmethionine.);INIT_MET (Removed; alternate.);INIT_MET (Removed; alternate. {ECO:0000244|PubMed:19413330, ECO:0000269|PubMed:25489052}.);MOD_RES (N-acetylmethionine. {ECO:0000244|PubMed:19413330, ECO:0000244|PubMed:22814378}.)
Q9UBU9	ADEGKSYSEHDDER	Nuclear RNA export factor 1	NXF1	2	619	Methione removal		INIT_MET (Removed.);INIT_MET (Removed. {ECO:0000244|PubMed:19413330}.)
Q9UGV2	MDELQDVQLTEIKPLLNDKNGTR	Protein NDRG3	NDRG3	1	375
Q9UHD9	AENGESSGPPR	Ubiquilin-2	UBQLN2	2	624	Methione removal		INIT_MET (Removed.);INIT_MET (Removed. {ECO:0000244|PubMed:19413330, ECO:0000244|PubMed:22814378}.)
Q9UJW0	ASLLQSDR	Dynactin subunit 4	DCTN4	2	460	Methione removal		INIT_MET (Removed.);INIT_MET (Removed. {ECO:0000244|PubMed:19413330, ECO:0000244|PubMed:22223895, ECO:0000244|PubMed:22814378}.)
Q9UKV3	AELEEVTLDGKPLQALR	Apoptotic chromatin condensation inducer in the nucleus	ACIN1	60	1341			CROSSLNK (Glycyl lysine isopeptide (Lys-Gly) (interchain with G-Cter in ubiquitin).)
Q9UNF1	SDTSESGAGLTR	Melanoma-associated antigen D2	MAGED2	2	606	Methione removal		INIT_MET (Removed.);INIT_MET (Removed. {ECO:0000244|PubMed:19413330, ECO:0000244|PubMed:20068231, ECO:0000244|PubMed:21406692, ECO:0000244|PubMed:22223895, ECO:0000244|PubMed:22814378, ECO:0000269|Ref.9}.)
Q9UPY8	AVNVYSTSVTSENLSR	Microtubule-associated protein RP/EB family member 3	MAPRE3	2	281
Q9Y230	ATVTATTKVPEIR	RuvB-like 2	RUVBL2	2	463	Methione removal		INIT_MET (Removed.);INIT_MET (Removed. {ECO:0000244|PubMed:19413330, ECO:0000244|PubMed:22814378, ECO:0000244|PubMed:25944712, ECO:0000269|PubMed:12665801, ECO:0000269|Ref.14}.)
Q9Y241	STDTGVSLPSYEEDQGSKLIR	HIG1 domain family member 1A, mitochondrial	HIGD1A	2	93	Methione removal		INIT_MET (Removed.);INIT_MET (Removed. {ECO:0000269|Ref.6}.)
Q9Y2D4	AEAESLETAAEHER	Exocyst complex component 6B	EXOC6B	7	811
Q9Y2K2	AAAAASGAGGAAGAGTGGAGPAGR	Serine/threonine-protein kinase SIK3	SIK3	2	1321
Q9Y2U8	AAAAASAPQQLSDEELFSQLR	Inner nuclear membrane protein Man1	LEMD3	2	911	Methione removal		INIT_MET (Removed.);INIT_MET (Removed. {ECO:0000244|PubMed:22814378}.)
Q9Y4E8	AEGGAADLDTQR	Ubiquitin carboxyl-terminal hydrolase 15	USP15	2	981	Methione removal		INIT_MET (Removed.);INIT_MET (Removed. {ECO:0000244|PubMed:19413330, ECO:0000244|PubMed:22223895, ECO:0000244|PubMed:22814378, ECO:0000269|Ref.8}.)
Q9Y4I1	AASELYTKFAR	Unconventional myosin-Va	MYO5A	2	1855	Methione removal		INIT_MET (Removed.);INIT_MET (Removed. {ECO:0000244|PubMed:22814378}.)
Q9Y4P1	MDAATLTYDTLR	Cysteine protease ATG4B	ATG4B	1	393
Q9Y5B9	AVTLDKDAYYR	FACT complex subunit SPT16	SUPT16H	2	1047	Methione removal		INIT_MET (Removed.);INIT_MET (Removed. {ECO:0000244|PubMed:22223895, ECO:0000244|PubMed:22814378, ECO:0000269|Ref.3, ECO:0000269|Ref.4}.)
Q9Y5J9	AELGEADEAELQR	Mitochondrial import inner membrane translocase subunit Tim8 B	TIMM8B	2	83	Methione removal		INIT_MET (Removed.);INIT_MET (Removed. {ECO:0000244|PubMed:19413330, ECO:0000244|PubMed:22223895, ECO:0000244|PubMed:22814378}.)
Q9Y5Y2	MEAAAEPGNLAGVR	Cytosolic Fe-S cluster assembly factor NUBP2	NUBP2	1	271
Q01082	DVEDEILWVGER	Spectrin beta chain, non-erythrocytic 1	SPTBN1	1493	2364			MOD_RES (N-acetylthreonine.);MOD_RES (N6-acetyllysine.);MOD_RES (Phosphoserine.);INIT_MET (Removed.);DOMAIN (Actin-binding.);DOMAIN (CH 1.);DOMAIN (CH 2.);REPEAT (Spectrin 1.);REPEAT (Spectrin 2.);REPEAT (Spectrin 3.);REPEAT (Spectrin 4.);REPEAT (Spectrin 5.);REPEAT (Spectrin 6.);REPEAT (Spectrin 7.);REPEAT (Spectrin 8.);REPEAT (Spectrin 9.);REPEAT (Spectrin 10.);REPEAT (Spectrin 11.);INIT_MET (R…
P68363	EDAANNYAR	Tubulin alpha-1B chain	TUBA1B	97	451			MOD_RES (Phosphoserine.);MOD_RES (Nitrated tyrosine (By similarity).);MOD_RES (N6,N6,N6-trimethyllysine; alternate. {ECO:0000269|PubMed:27518565}.);MOD_RES (N6-acetyllysine; alternate. {ECO:0000269|PubMed:24906155}.);MOD_RES (Phosphoserine. {ECO:0000269|Ref.6}.)
P23528	ASGVAVSDGVIKVFNDMKVR	Cofilin-1	CFL1	2	166	Methione removal	CATB	INIT_MET (Removed.);INIT_MET (Removed. {ECO:0000244|PubMed:19369195, ECO:0000244|PubMed:19413330, ECO:0000244|PubMed:20068231, ECO:0000244|PubMed:21406692, ECO:0000244|PubMed:22223895, ECO:0000244|PubMed:22814378, ECO:0000244|PubMed:25944712, ECO:0000269|PubMed:12665801, ECO:0000269|Ref.9}.)
P12074	SSGAHGEEGSAR	Cytochrome c oxidase subunit 6A1, mitochondrial	COX6A1	25	109			TRANSIT (Mitochondrion.);TRANSIT (Mitochondrion. {ECO:0000269|PubMed:1286669}.)
P35527	FSSSSGYGGGSSR	Keratin, type I cytoskeletal 9	KRT9	47	623			COMPBIAS (Poly-Gly.);MOD_RES (Phosphoserine. {ECO:0000250|UniProtKB:P13645}.)
P07305	TENSTSAPAAKPKR	Histone H1.0	H1-0	2	194			MOD_RES (N-acetylmethionine.);INIT_MET (Removed; alternate.);INIT_MET (Removed; alternate. {ECO:0000244|PubMed:19413330, ECO:0000269|PubMed:9582379}.);MOD_RES (N-acetylmethionine. {ECO:0000244|PubMed:19413330}.)
