## Supplementary material for "Targeting calpastatin pharmacologically restores synaptic proteolysis and preserves motor neurons survival and function in C9orf72 ALS": Supp Table 2

### Sheet: Supp Table 2
Supp Table2- List of Calpeptin dependent cleavage events identified in C9orf72
Uniprot ID	Input Sequence	Protein name	Gene name	P1' Position	Full protein length (aa)	Type of N-termini	Cleaving proteases
A6NHR9	AAADGGGPGGASVGTEEDGGGVGHR	Structural maintenance of chromosomes flexible hinge domain-containing protein 1	SMCHD1	2	2005	Methione removal
I3L2B0	VIKTDELPAAAPADSAR	Clustered mitochondria protein homolog	CLUH
O14561	SDMPPLTLEGIQDR	Acyl carrier protein, mitochondrial	NDUFAB1	69	156	Transit cleavage
O15075	MELEHFDER	Serine/threonine-protein kinase DCLK1	DCLK1	7	740
O15240	NSEPQDEGELFQGVDPR	Neurosecretory protein VGF	VGF	64	615	Signal peptide
O15240	NAPPEPVPPPR	Neurosecretory protein VGF	VGF	485	615	endoproteolytic
O15240	NSEPQDEGELFQGVDPR	Neurosecretory protein VGF	VGF	64	615	Signal peptide
O15240	QQETAAAETETR	Neurosecretory protein VGF	VGF	177	615	Signal peptide
O15240	VGEEDEEAAEAEAEAEEAER	Neurosecretory protein VGF	VGF	378	615	endoproteolytic
O15240	SPQPPPPAPAPAR	Neurosecretory protein VGF	VGF	505	615	endoproteolytic
O15240	GLQEAAEER	Neurosecretory protein VGF	VGF	350	615	endoproteolytic
O15240	AQEEAEAEER	Neurosecretory protein VGF	VGF	586	615	endoproteolytic
O43592	MDEQALLGLNPNADSDFR	Exportin-T	XPOT	1	962
O43602	MELDFGHFDER	Neuronal migration protein doublecortin	DCX	1	365
O60427	MAPDPVAAETAAQGPTPR	Acyl-CoA (8-3)-desaturase	FADS1	1	444
O75143	METDLNSQDR	Autophagy-related protein 13	ATG13	1	517
O75182	AHAGGGSGGSGAGGPAGR	Paired amphipathic helix protein Sin3b	SIN3B	2	1162
O75381	ASSEQAEQPSQPSSTPGSENVLPR	Peroxisomal membrane protein PEX14	PEX14	2	377	Methione removal
O75781	MEVLAAETTSQQER	Paralemmin-1	PALM	1	387
O75874	SKKISGGSVVEMQGDEMTR	Isocitrate dehydrogenase [NADP] cytoplasmic	IDH1	2	414	Methione removal
O75915	MDVNIAPLR	PRA1 family protein 3	ARL6IP5	1	188
O95219	MEQAPPDPER	Sorting nexin-4	SNX4	1	450
O95372	SVPLLTDAATVSGAER	Acyl-protein thioesterase 2	LYPLA2	7	231	Lipid
O95822	ASGQAAGALER	Malonyl-CoA decarboxylase, mitochondrial	MLYCD	28	493	Transit cleavage
O96005	AAAQEADGAR	Putative lipid scramblase CLPTM1	CLPTM1	2	669	Methione removal
P07910	ASNVTNKTDPR	Heterogeneous nuclear ribonucleoproteins C1/C2	HNRNPC	2	306	Methione removal
P09651	SKSESPKEPEQLR	Heterogeneous nuclear ribonucleoprotein A1	HNRNPA1	2	372	Methione removal	GRAA
P10606	MASGGGVPTDEEQATGLER	Cytochrome c oxidase subunit 5B, mitochondrial	COX5B	31	129
P13667	AEGPDEDSSNR	Protein disulfide-isomerase A4	PDIA4	24	645	Signal peptide
P14625	DDEVDVDGTVEEDLGKSR	Endoplasmin	HSP90B1	22	803	Signal peptide
P16949	ASSDIQVKELEKR	Stathmin	STMN1	2	149	Methione removal	MEP1B;MEP1A
P19388	MDDEEETYR	DNA-directed RNA polymerases I, II, and III subunit RPABC1	POLR2E	1	210
P19623	MEPGPDGPAASGPAAIR	Spermidine synthase	SRM	1	302
P22314	AKNGSEADIDEGLYSR	Ubiquitin-like modifier-activating enzyme 1	UBA1	42	1058	Methione removal	GRAM
P23025	AAADGALPEAAALEQPAELPASVR	DNA repair protein complementing XP-A cells	XPA	2	273	Methione removal
P23528	ASGVAVSDGVIKVFNDMKVR	Cofilin-1	CFL1	2	166	Methione removal	CATB
P23610	AAAAAGLGGGGAGPGPEAGDFLAR	Factor VIII intron 22 protein		2	371	Methione removal
P25705	QKTGTAEMSSILEER	40-kDa huntingtin-associated protein	F8A1	44	553	Transit cleavage
P25705	QKTGTAEMSSILEER	40-kDa huntingtin-associated protein	F8A1	44	553	Transit cleavage
P26368	SDFDEFER	Splicing factor U2AF 65 kDa subunit	U2AF2	2	475	Methione removal
P26440	HSLLPVDDAINGLSEEQR	Isovaleryl-CoA dehydrogenase, mitochondrial	IVD	33	426	Transit cleavage
P28482	AAAAAAGAGPEMVR	Mitogen-activated protein kinase 1	MAPK1	2	360	Methione removal
P31943	MMLGTEGGEGFVVKVR	Heterogeneous nuclear ribonucleoprotein H	HNRNPH1	1	449		CATS
P31943	MLGTEGGEGFVVKVR	Heterogeneous nuclear ribonucleoprotein H	HNRNPH1	2	449	Methione removal	CATS;CATL1;CATB
P32004	IQIPEEYEGHHVMEPPVITEQSPR	Neural cell adhesion molecule L1	L1CAM	20	1257	Signal peptide
P38919	ATTATMATSGSAR	Eukaryotic initiation factor 4A-III	EIF4A3	2	411	Methione removal
P41250	MDGAGAEEVLAPLR	Glycine--tRNA ligase	GARS1	55	739	Methione removal
P47224	MEPAEQPSELVSAEGR	Guanine nucleotide exchange factor MSS4	RABIF	1	123
P47756	SDQQLDCALDLMR	F-actin-capping protein subunit beta	CAPZB	2	277	Methione removal
P48643	ASMGTLAFDEYGR	T-complex protein 1 subunit epsilon	CCT5	2	541	Methione removal
P49588	MDSTLTASEIR	Alanine--tRNA ligase, cytoplasmic	AARS1	1	968
P49773	ADEIAKAQVAR	Adenosine 5'-monophosphoramidase HINT1	HINT1	2	126	Methione removal
P51398	SIAAHLDNQVPVESPR	Small ribosomal subunit protein mS29	DAP3	31	398	Transit cleavage
P51991	MEVKPPPGR	Heterogeneous nuclear ribonucleoprotein A3	HNRNPA3	1	378
P51991	MEVKPPPGRPQPDSGR	Heterogeneous nuclear ribonucleoprotein A3	HNRNPA3	1	378
P53805	MEDGVAGPQLGAAAEAAEAAEAR	Calcipressin-1	RCAN1	1	252
P54920	MDNSGKEAEAMALLAEAER	Alpha-soluble NSF attachment protein	NAPA	1	295
P55884	MQDAENVAVPEAAEER	Eukaryotic translation initiation factor 3 subunit B	EIF3B	1	814
P60709	TVLSGGTTMYPGIADR	Actin, cytoplasmic 1	ACTB	297	375	Methione removal	MMP11
P60709	FAGDDAPR	Actin, cytoplasmic 1	ACTB	21	375	Methione removal	HTRA2;GRAA
P60709	SSSSLEKSYELPDGQVITIGNER	Actin, cytoplasmic 1	ACTB	232	375	Methione removal
P60709	SSLEKSYELPDGQVITIGNER	Actin, cytoplasmic 1	ACTB	234	375	Methione removal
P60709	YVGDEAQSKR	Actin, cytoplasmic 1	ACTB	53	375	Methione removal	CASP4;CASP3;GRAB
P61978	METEQPEETFPNTETNGEFGKR	Heterogeneous nuclear ribonucleoprotein K	HNRNPK	1	463
P61978	METEQPEETFPNTETNGEFGKR	Heterogeneous nuclear ribonucleoprotein K	HNRNPK	1	463
P62195	ALDGPEQMELEEGKAGSGLR	26S proteasome regulatory subunit 8	PSMC5	2	406	Methione removal
P62258	MDDREDLVYQAKLAEQAER	14-3-3 protein epsilon	YWHAE	1	255		MEP1B
P62877	AAAMDVDTPSGTNSGAGKKR	E3 ubiquitin-protein ligase RBX1	RBX1	2	108	Methione removal
P63215	MKGETPVNSTMSIGQAR	Guanine nucleotide-binding protein G(I)/G(S)/G(O) subunit gamma-3	GNG3	1	75
P63220	MQNDAGEFVDLYVPR	Small ribosomal subunit protein eS21	RPS21	1	83
P68363	YQPPTVVPGGDLAKVQR	Tubulin alpha-1B chain	TUBA1B	357	451	Methione removal	HTRA2;GRAM
P78344	MESAIAEGGASR	Eukaryotic translation initiation factor 4 gamma 2	EIF4G2	1	907
P78347	AQVAMSTLPVEDEESSESR	General transcription factor II-I	GTF2I	2	998	Methione removal
Q01518	ADMQNLVER	Adenylyl cyclase-associated protein 1	CAP1	2	475	Methione removal
Q01804	MEAAVGVPDGGDQGGAGPR	OTU domain-containing protein 4	OTUD4	1	1114
Q07812	MDGSGEQPR	Apoptosis regulator BAX	BAX	1	192
Q08378	MDGASAEQDGLQEDR	Golgin subfamily A member 3	GOLGA3	1	1498
Q08945	AETLEFNDVYQEVKGSMNDGR	FACT complex subunit SSRP1	SSRP1	2	709	Methione removal
Q12874	METILEQQR	Splicing factor 3A subunit 3	SF3A3	1	501
Q13033	MDELAGGGGGGPGMAAPPR	Striatin-3	STRN3	1	797
Q13153	SNNGLDIQDKPPAPPMR	Serine/threonine-protein kinase PAK 1PAK1	PAK1	2	545	Methione removal
Q13491	MKPAMETAAEENTEQSQER	Neuronal membrane glycoprotein M6-b	GPM6B	1	265
Q13491	METAAEENTEQSQER	Neuronal membrane glycoprotein M6-b	GPM6B	5	265
Q13509	SGNYVGDSDLQLER	Tubulin beta-3 chain	TUBB3	33	450
Q13522	MEQDNSPR	Protein phosphatase 1 regulatory subunit 1A	PPP1R1A	1	171
Q13542	SSSAGSGHQPSQSR	Eukaryotic translation initiation factor 4E-binding protein 2	EIF4EBP2	2	120
Q13813	MDPSGVKVLETAEDIQER	Spectrin alpha chain, non-erythrocytic 1	SPTAN1	1	2472
Q14195	GDIIAQEQTR	Dihydropyrimidinase-related protein 3	DPYSL3	202	570
Q14195	SYQGKKNIPR	Dihydropyrimidinase-related protein 3	DPYSL3	2	570
Q15596	SGMGENTSDPSR	Nuclear receptor coactivator 2	NCOA2	2	1464	Methione removal
Q15714	MHQPPESTAAAAAAADISAR	TSC22 domain family protein 1	TSC22D1	1	1073
Q16181	AQQKNLEGYVGFANLPNQVYR	Septin-7	SEPTIN7	22	437	Methione removal
Q16637	AMSSGGSGGGVPEQEDSVLFR	Survival motor neuron protein	SMN1	2	294	Methione removal
Q16799	AAPGDPQDELLPLAGPGSQWLR	Reticulon-1	RTN1	2	776
Q4KMP7	METGTAPLVAPPR	TBC1 domain family member 10B	TBC1D10B	1	808
Q5BKZ1	MDFEDDYTHSACR	DBIRD complex subunit ZNF326	ZNF326	1	582
Q5T7W0	MNQPGGAAAPQADGASAAGR	Zinc finger protein 618	ZNF618	1	954
Q6NW29	SANEDQEMELEALR	RWD domain-containing protein 4	RWDD4	2	188	Methione removal
Q7KZF4	ASSAQSGGSSGGPAVPTVQR	Staphylococcal nuclease domain-containing protein 1	SND1	2	910	Methione removal
Q7L266	MNPIVVVHGGGAGPISKDR	Isoaspartyl peptidase/L-asparaginase	ASRGL1	1	308
Q7L5D6	AAAAAMAEQESAR	Golgi to ER traffic protein 4 homolog	GET4	2	327	Methione removal
Q7Z4S6	MLGAPDESSVR	Kinesin-like protein KIF21A	KIF21A	1	1674
Q8N128	MDQEPVGGVER	Protein FAM177A1	FAM177A1	1	213
Q92600	MHSLATAAPVPTTLAQVDR	CCR4-NOT transcription complex subunit 9	CNOT9	1	299
Q92841	ASATGDSASER	Probable ATP-dependent RNA helicase DDX17	DDX17	25	729
Q92934	MFQIPEFEPSEQEDSSSAER	Bcl2-associated agonist of cell death	BAD	1	168
Q92945	TGPEKIAHIMGPPDRCEHAAR	Far upstream element-binding protein 2	KHSRP	364	711	COMPBIAS
Q96HA8	MEGNGPAAVHYQPASPPR	Protein N-terminal glutamine amidohydrolase	NTAQ1	1	205
Q96HE7	EEQPPETAAQR	ERO1-like protein alpha	ERO1A	24	468	Signal peptide
Q9BPU6	MLANSASVR	Dihydropyrimidinase-related protein 5	DPYSL5	1	564
Q9BW30	AASTDMAGLEESFR	Tubulin polymerization-promoting protein family member 3	TPPP3	2	176	Methione removal
Q9BWD1	MNAGSDPVVIVSAAR	Acetyl-CoA acetyltransferase, cytosolic	ACAT2	1	397
Q9BWD1	MNAGSDPVVIVSAAR	Acetyl-CoA acetyltransferase, cytosolic	ACAT2	1	397
Q9BZF1	MEGGLADGEPDR	Oxysterol-binding protein-related protein 8	OSBPL8	1	889
Q9BZJ0	AASTAAGKQR	Crooked neck-like protein 1	CRNKL1	163	848
Q9H0W8	SESGHSQPGLYGIER	Nonsense-mediated mRNA decay factor SMG9	SMG9	2	520	Methione removal
Q9H3K6	MELSAEYLR	BolA-like protein 2	BOLA2	1	86
Q9H4A4	ASGEHSPGSGAAR	Aminopeptidase B	RNPEP	2	650	Methione removal
Q9H4G0	MEEKDYSEADGLSER	Band 4.1-like protein 1	EPB41L1	63	881	Methione removal
Q9H9B4	SGELPPNINIKEPR	Sideroflexin-1	SFXN1	2	322	Methione removal	MAP12
Q9HAB8	MDPVAEFPQPPGAAR	Phosphopantothenate--cysteine ligase	PPCS	4	311	Methione removal
Q9NQC3	MEDLDQSPLVSSSDSPPR	Reticulon-4	RTN4	1	1192
Q9NQX3	ATEGMILTNHDHQIR	Gephyrin	GPHN	2	736
Q9NX46	AAAAMAAAAGGGAGAAR	ADP-ribosylhydrolase ARH3	ADPRS	2	363
Q9P270	MEDVNSNVNADQEVR	SLAIN motif-containing protein 2	SLAIN2	1	581
Q9UBU9	ADEGKSYSEHDDER	Nuclear RNA export factor 1	NXF1	2	619	Methione removal
Q9UEY8	SSDASQGVITTPPPPSMPHKER	Gamma-adducin	ADD3	2	706	Methione removal
Q9UGV2	MDELQDVQLTEIKPLLNDKNGTR	Protein NDRG3	NDRG3	1	375
Q9UHD9	AENGESSGPPR	Ubiquilin-2	UBQLN2	2	624	Methione removal
Q9UHD9	AENGESSGPPR	Ubiquilin-2	UBQLN2	2	624	Methione removal
Q9Y266	MGGEQEEER	Nuclear migration protein nudC	NUDC	1	331
Q9Y4P1	MDAATLTYDTLR	Cysteine protease ATG4B	ATG4B	1	393
Q9Y5Y2	MEAAAEPGNLAGVR	Cytosolic Fe-S cluster assembly factor NUBP2	NUBP2	1	271
C9JRH1	NNAGVMMVPQR	Dehydrogenase/reductase X-linked	DHRSX
Q2UVX4	LGNPMYSMITPNILR
O75914	SDGLDNEEKPPAPPLR	Serine/threonine-protein kinase PAK 3	PAK3	2	559
P02794	QDSEAAINR	Ferritin heavy chain	FTH1	15	183	Methione removal
P07305	TENSTSAPAAKPKR	Histone H1.0	H1-0	2	194	Methione removal
P07305	TENSTSAPAAKPKR	Histone H1.0	H1-0	2	194	Methione removal
P09651	NQGGYGGSSSSSSYGSGR	Heterogeneous nuclear ribonucleoprotein A1	HNRNPA1	353	372	Methione removal	GRAA
P13645	GSLGGGFSSGGFSGGSFSR	Keratin, type I cytoskeletal 10	KRT10	41	584	Methione removal
P20962	AAEEEDEADPKR	Parathymosin	PTMS	82	102	Methione removal
P22061	AWKSGGASHSELIHNLR	Protein-L-isoaspartate(D-aspartate) O-methyltransferase	PCMT1	2	227	Methione removal
P28482	AAAAAAGAGPEMVR	Mitogen-activated protein kinase 1	MAPK1	2	360	Methione removal
P35527	GGSGGSYGGGGSGGGYGGGSGSR	Keratin, type I cytoskeletal 9	KRT9	491	623	COMPBIAS
P35527	SGGGGGGGLGSGGSIR	Keratin, type I cytoskeletal 9	KRT9	14	623
P35908	GSSSGGGYSSGSSSYGSGGR	Keratin, type II cytoskeletal 2 epidermal	KRT2	525	639	Methione removal
P51784	ATVAANPAAAAAAVAAAAAVTEDR	Ubiquitin carboxyl-terminal hydrolase 11	USP11	45	963
P59768	ASNNTASIAQAR	Guanine nucleotide-binding protein G(I)/G(S)/G(O) subunit gamma-2	GNG2	2	71	Methione removal
P63104	MDKNELVQKAKLAEQAER	14-3-3 protein zeta/delta	YWHAZ	1	245
Q14194	SYQGKKSIPHITSDR	Dihydropyrimidinase-related protein 1	CRMP1	2	572
Q99436	TTIAGVVYKDGIVLGADTR	Proteasome subunit beta type-7	PSMB7	44	277	endoproteolytic
